# The human Y and inactive X chromosomes similarly modulate autosomal gene expression

**DOI:** 10.1101/2023.06.05.543763

**Authors:** Adrianna K. San Roman, Helen Skaletsky, Alexander K. Godfrey, Neha V. Bokil, Levi Teitz, Isani Singh, Laura V. Blanton, Daniel W. Bellott, Tatyana Pyntikova, Julian Lange, Natalia Koutseva, Jennifer F. Hughes, Laura Brown, Sidaly Phou, Ashley Buscetta, Paul Kruszka, Nicole Banks, Amalia Dutra, Evgenia Pak, Patricia C. Lasutschinkow, Colleen Keen, Shanlee M. Davis, Angela E. Lin, Nicole R. Tartaglia, Carole Samango-Sprouse, Maximilian Muenke, David C. Page

**Affiliations:** Whitehead Institute; Cambridge, MA 02142, USA; Department of Biology, Massachusetts Institute of Technology; Cambridge, MA 02139, USA; Howard Hughes Medical Institute, Whitehead Institute; Cambridge, MA 02142, USA; Harvard Medical School, Boston, MA 02115, USA; Medical Genetics Branch, National Human Genome Research Institute, National Institutes of Health, Bethesda; MD 20892, USA; Eunice Kennedy Shriver National Institute of Child Health and Human Development, National Institutes of Health; Bethesda, MD 20892 USA; Cytogenetics and Microscopy Core, National Human Genome Research Institute, National Institutes of Health; Bethesda, MD 20892 USA; Focus Foundation, Davidsonville, MD 21035, USA; Department of Pediatrics, University of Colorado School of Medicine, Aurora, CO 80045, USA; Medical Genetics, Massachusetts General for Children, Boston, MA 02114, USA; Department of Pediatrics, Harvard Medical School, Boston, MA 02115, USA; Developmental Pediatrics, eXtraOrdinarY Kids Program, Children’s Hospital Colorado, Aurora, CO 80011, USA; Department of Pediatrics, George Washington University, Washington, DC 20052, USA; Department of Human and Molecular Genetics, Florida International University, Miami, FL 33199, USA

**Keywords:** Sex chromosomes, sex differences, X chromosome inactivation, aneuploidy, Turner syndrome, Klinefelter syndrome, gene expression, transcription factors, CRISPR

## Abstract

Somatic cells of human males and females have 45 chromosomes in common, including the “active” X chromosome. In males the 46^th^ chromosome is a Y; in females it is an “inactive” X (Xi). Through linear modeling of autosomal gene expression in cells from individuals with zero to three Xi and zero to four Y chromosomes, we found that Xi and Y impact autosomal expression broadly and with remarkably similar effects. Studying sex-chromosome structural anomalies, promoters of Xi- and Y-responsive genes, and CRISPR inhibition, we traced part of this shared effect to homologous transcription factors – *ZFX* and *ZFY* – encoded by Chr X and Y. This demonstrates sex-shared mechanisms by which Xi and Y modulate autosomal expression. Combined with earlier analyses of sex-linked gene expression, our studies show that 21% of all genes expressed in lymphoblastoid cells or fibroblasts change expression significantly in response to Xi or Y chromosomes.
