## Supplementary material for "The human Y and inactive X chromosomes similarly modulate autosomal gene expression": Table S1

### Sheet: S1
Table S1: Metadata for RNA-seq of LCLs or fibroblasts from individuals with naturally-occurring variations in chromosome copy number or structure related to Figures 1, 3, 4, and 5
sample_ID	x_count	y_count	chr21_count	cell_type	sex	karyotype	age	race/ethnicity	batch_libprep	Cell line source	Alias	LCL+Fib from same individual	Technical replicate	Library Preparation Kit	Sequencing platform	RNA-seq data source
160A_XXXX	4	0	2	LCL	F	48,XXXX	27	caucasian	BL20171023	Coriell Cell Repository	GM01416	N	N	Illumina TruSeq RNA Library Preparation Kit v2	HiSeq 2500	San Roman et al 2023
2237_X	1	0	2	LCL	F	45,X	42	caucasian	BL20160810	Coriell Cell Repository	AG08006	N	N	Illumina TruSeq RNA Library Preparation Kit v2	HiSeq 2500	San Roman et al 2023
2245_XYYYY	1	4	2	LCL	M	49,XYYYY	23	Guyanan	BL20160810	Coriell Cell Repository	GM11419	Y	N	Illumina TruSeq RNA Library Preparation Kit v2	HiSeq 2500	San Roman et al 2023
2547_X	1	0	2	LCL	F	45,X	13	unknown	BL20160810	Page Lab	NA	N	N	Illumina TruSeq RNA Library Preparation Kit v2	HiSeq 2500	San Roman et al 2023
2690_XX	2	0	2	LCL	F	46,XX	61	unknown	BL20160810	Page Lab	NA	N	N	Illumina TruSeq RNA Library Preparation Kit v2	HiSeq 2500	San Roman et al 2023
2703_XX	2	0	2	LCL	F	46,XX	44	unknown	BL20160810	Page Lab	NA	N	N	Illumina TruSeq RNA Library Preparation Kit v2	HiSeq 2500	San Roman et al 2023
3107_XYY	1	2	2	LCL	M	47,XYY	39	unknown	BL20160810	Page Lab	NA	N	N	Illumina TruSeq RNA Library Preparation Kit v2	HiSeq 2500	San Roman et al 2023
3429_XXY	2	1	2	LCL	M	47,XXY	35	unknown	BL20160810	Page Lab	NA	N	N	Illumina TruSeq RNA Library Preparation Kit v2	HiSeq 2500	San Roman et al 2023
3430_XXY	2	1	2	LCL	M	47,XXY	33	unknown	BL20160810	Page Lab	NA	N	N	Illumina TruSeq RNA Library Preparation Kit v2	HiSeq 2500	San Roman et al 2023
3442_XXY	2	1	2	LCL	M	47,XXY	37	unknown	BL20160810	Page Lab	NA	N	N	Illumina TruSeq RNA Library Preparation Kit v2	HiSeq 2500	San Roman et al 2023
4032_X	1	0	2	LCL	F	45,X	1	unknown	BL20160810	Page Lab	NA	N	N	Illumina TruSeq RNA Library Preparation Kit v2	HiSeq 2500	San Roman et al 2023
525_XYYYY	1	4	2	LCL	M	49,XYYYY	1	unknown	BL20160810	Page Lab	NA	N	N	Illumina TruSeq RNA Library Preparation Kit v2	HiSeq 2500	San Roman et al 2023
5297_XY	1	1	2	LCL	M	46,XY	44	unknown	BL20160810	Page Lab	NA	N	N	Illumina TruSeq RNA Library Preparation Kit v2	HiSeq 2500	San Roman et al 2023
5566_XY	1	1	2	LCL	M	46,XY	29	caucasian	BL20160810	Page Lab	NA	N	N	Illumina TruSeq RNA Library Preparation Kit v2	HiSeq 2500	San Roman et al 2023
5755_XY	1	1	2	LCL	M	46,XY	35	unknown	BL20160810	Page Lab	NA	N	N	Illumina TruSeq RNA Library Preparation Kit v2	HiSeq 2500	San Roman et al 2023
6029_XX	2	0	2	LCL	F	46,XX	36	unknown	BL20160810	Page Lab	NA	N	N	Illumina TruSeq RNA Library Preparation Kit v2	HiSeq 2500	San Roman et al 2023
6312_X	1	0	2	LCL	F	45,X	52	unknown	BL20160810	Coriell Cell Repository	GM20027	N	N	Illumina TruSeq RNA Library Preparation Kit v2	HiSeq 2500	San Roman et al 2023
6382B_XXY	2	1	2	LCL	M	46,XXY	27	unknown	BL20171102	Page Lab	NA	N	N	Illumina TruSeq RNA Library Preparation Kit v2	HiSeq 2500	San Roman et al 2023
706_XXXXY	4	1	2	LCL	M	49,XXXXY	NA	unknown	BL20160810	Page Lab	NA	N	N	Illumina TruSeq RNA Library Preparation Kit v2	HiSeq 2500	San Roman et al 2023
7086A_XXY	2	1	2	LCL	M	47,XXY	40	carribean	BL20171103	Page Lab	NA	N	N	Illumina TruSeq RNA Library Preparation Kit v2	HiSeq 2500	San Roman et al 2023
7089B_XXY	2	1	2	LCL	M	47,XXY	30	caucasian	BL20171018	Page Lab	NA	N	N	Illumina TruSeq RNA Library Preparation Kit v2	HiSeq 2500	San Roman et al 2023
711_XXXXY	4	1	2	LCL	M	49,XXXXY	7	caucasian	BL20160810	Coriell Cell Repository	GM01202	N	N	Illumina TruSeq RNA Library Preparation Kit v2	HiSeq 2500	San Roman et al 2023
7165G_XY	1	1	2	Fib	M	46,XY	41	black	BL20171023	Page Lab	NA	N	N	Illumina TruSeq RNA Library Preparation Kit v2	HiSeq 2500	San Roman et al 2023
7168C_XX	2	0	2	Fib	F	46,XX	40	hispanic	BL20210603	Page Lab	NA	N	N	KAPA mRNA HyperPrep Kit	NovaSeq 6000	San Roman et al 2023
7169C_XY	1	1	2	Fib	M	46,XY	27	black	BL20171023	Page Lab	NA	N	N	Illumina TruSeq RNA Library Preparation Kit v2	HiSeq 2500	San Roman et al 2023
7176C_X	1	0	2	Fib	F	45,X	31	caucasian	BL20171018	Page Lab	NA	N	N	Illumina TruSeq RNA Library Preparation Kit v2	HiSeq 2500	San Roman et al 2023
7178A_X	1	0	2	LCL	F	45,X	50	caucasian	BL20170412	Page Lab	NA	Y	N	Illumina TruSeq RNA Library Preparation Kit v2	HiSeq 2500	San Roman et al 2023
7178C_X	1	0	2	Fib	F	45,X	50	caucasian	BL20170412	Page Lab	NA	Y	N	Illumina TruSeq RNA Library Preparation Kit v2	HiSeq 2500	San Roman et al 2023
7179A_X	1	0	2	LCL	F	45,X	35	hispanic	BL20170412	Page Lab	NA	Y	N	Illumina TruSeq RNA Library Preparation Kit v2	HiSeq 2500	San Roman et al 2023
7179C_X	1	0	2	Fib	F	45,X	35	hispanic	BL20170412	Page Lab	NA	Y	N	Illumina TruSeq RNA Library Preparation Kit v2	HiSeq 2500	San Roman et al 2023
7181A_X	1	0	2	LCL	F	45,X	39	caucasian	BL20170412	Page Lab	NA	Y	N	Illumina TruSeq RNA Library Preparation Kit v2	HiSeq 2500	San Roman et al 2023
7181C_X	1	0	2	Fib	F	45,X	39	caucasian	BL20170412	Page Lab	NA	Y	N	Illumina TruSeq RNA Library Preparation Kit v2	HiSeq 2500	San Roman et al 2023
7184B_X	1	0	2	LCL	F	45,X	41	native_american	BL20171103	Page Lab	NA	Y	N	Illumina TruSeq RNA Library Preparation Kit v2	HiSeq 2500	San Roman et al 2023
7184D_X	1	0	2	Fib	F	45,X	41	native_american	BL20170412	Page Lab	NA	Y	N	Illumina TruSeq RNA Library Preparation Kit v2	HiSeq 2500	San Roman et al 2023
7188C_X	1	0	2	Fib	F	45,X	49	caucasian	BL20170412	Page Lab	NA	N	N	Illumina TruSeq RNA Library Preparation Kit v2	HiSeq 2500	San Roman et al 2023
7194A_XXY	2	1	2	LCL	M	47,XXY	30	caucasian	BL20170412	Page Lab	NA	Y	N	Illumina TruSeq RNA Library Preparation Kit v2	HiSeq 2500	San Roman et al 2023
7194D_XXY	2	1	2	Fib	M	47,XXY	30	caucasian	BL20170412	Page Lab	NA	Y	N	Illumina TruSeq RNA Library Preparation Kit v2	HiSeq 2500	San Roman et al 2023
7196B_XXY	2	1	2	LCL	M	47,XXY	28	caucasian	BL20171018	Page Lab	NA	Y	N	Illumina TruSeq RNA Library Preparation Kit v2	HiSeq 2500	San Roman et al 2023
7196D_XXY	2	1	2	Fib	M	47,XXY	28	caucasian	BL20170412	Page Lab	NA	Y	N	Illumina TruSeq RNA Library Preparation Kit v2	HiSeq 2500	San Roman et al 2023
7199A_X	1	0	2	LCL	F	45,X	59	caucasian	BL20170412	Page Lab	NA	Y	N	Illumina TruSeq RNA Library Preparation Kit v2	HiSeq 2500	San Roman et al 2023
7199C_X	1	0	2	Fib	F	45,X	59	caucasian	BL20170412	Page Lab	NA	Y	N	Illumina TruSeq RNA Library Preparation Kit v2	HiSeq 2500	San Roman et al 2023
7200C_X	1	0	2	Fib	F	45,X	44	caucasian	BL20170412	Page Lab	NA	N	N	Illumina TruSeq RNA Library Preparation Kit v2	HiSeq 2500	San Roman et al 2023
7201C_X	1	0	2	Fib	F	45,X	46	caucasian	BL20170412	Page Lab	NA	N	N	Illumina TruSeq RNA Library Preparation Kit v2	HiSeq 2500	San Roman et al 2023
7204A_XXXY	3	1	2	LCL	M	48,XXXY	26	caucasian	BL20171023	Page Lab	NA	Y	N	Illumina TruSeq RNA Library Preparation Kit v2	HiSeq 2500	San Roman et al 2023
7204C_XXXY	3	1	2	Fib	M	48,XXXY	26	caucasian	BL20170412	Page Lab	NA	Y	N	Illumina TruSeq RNA Library Preparation Kit v2	HiSeq 2500	San Roman et al 2023
7205B_XX	2	0	2	LCL	F	46,XX	54	caucasian	BL20171023	Page Lab	NA	N	N	Illumina TruSeq RNA Library Preparation Kit v2	HiSeq 2500	San Roman et al 2023
7208A_X	1	0	2	LCL	F	45,X	71	caucasian	BL20171103	Page Lab	NA	Y	N	Illumina TruSeq RNA Library Preparation Kit v2	HiSeq 2500	San Roman et al 2023
7219C_XXY	2	1	2	Fib	M	47,XXY	45	caucasian	BL20170412	Page Lab	NA	N	N	Illumina TruSeq RNA Library Preparation Kit v2	HiSeq 2500	San Roman et al 2023
7222A_XXXY	3	1	2	LCL	M	48,XXXY	14	caucasian	BL20171018	Page Lab	NA	N	N	Illumina TruSeq RNA Library Preparation Kit v2	HiSeq 2500	San Roman et al 2023
7224A_XXXY	3	1	2	LCL	M	48,XXXY	9	caucasian	BL20171018	Page Lab	NA	N	N	Illumina TruSeq RNA Library Preparation Kit v2	HiSeq 2500	San Roman et al 2023
7225A_XX	2	0	2	LCL	F	46,XX	43	caucasian	BL20171018	Page Lab	NA	N	N	Illumina TruSeq RNA Library Preparation Kit v2	HiSeq 2500	San Roman et al 2023
7225B_XX	2	0	2	LCL	F	46,XX	43	caucasian	BL20171018	Page Lab	NA	N	Y_7225A	Illumina TruSeq RNA Library Preparation Kit v2	HiSeq 2500	San Roman et al 2023
7229B_XY	1	1	2	LCL	M	46,XY	33	caucasian	BL20171023	Page Lab	NA	N	N	Illumina TruSeq RNA Library Preparation Kit v2	HiSeq 2500	San Roman et al 2023
7240A_XX	2	0	2	LCL	F	46,XX	51	caucasian	BL20171023	Page Lab	NA	Y	N	Illumina TruSeq RNA Library Preparation Kit v2	HiSeq 2500	San Roman et al 2023
7240D_XX	2	0	2	Fib	F	46,XX	51	caucasian	BL20170412	Page Lab	NA	Y	N	Illumina TruSeq RNA Library Preparation Kit v2	HiSeq 2500	San Roman et al 2023
7241A_XY	1	1	2	LCL	M	46,XY	26	caucasian	BL20171018	Page Lab	NA	Y	N	Illumina TruSeq RNA Library Preparation Kit v2	HiSeq 2500	San Roman et al 2023
7241C_XY	1	1	2	Fib	M	46,XY	26	caucasian	BL20170412	Page Lab	NA	Y	N	Illumina TruSeq RNA Library Preparation Kit v2	HiSeq 2500	San Roman et al 2023
7242B_XXXXY	4	1	2	LCL	M	49,XXXXY	6	caucasian	BL20170412	Page Lab	NA	N	N	Illumina TruSeq RNA Library Preparation Kit v2	HiSeq 2500	San Roman et al 2023
7243A_XXXXY	4	1	2	LCL	M	49,XXXXY	11	caucasian	BL20170412	Page Lab	NA	N	N	Illumina TruSeq RNA Library Preparation Kit v2	HiSeq 2500	San Roman et al 2023
7245B_XY	1	1	2	LCL	M	46,XY	42	caucasian	BL20170412	Page Lab	NA	N	N	Illumina TruSeq RNA Library Preparation Kit v2	HiSeq 2500	San Roman et al 2023
7246B_XX	2	0	2	LCL	F	46,XX	53	caucasian	BL20170412	Page Lab	NA	Y	N	Illumina TruSeq RNA Library Preparation Kit v2	HiSeq 2500	San Roman et al 2023
7246D_XX	2	0	2	Fib	F	46,XX	53	caucasian	BL20170412	Page Lab	NA	Y	N	Illumina TruSeq RNA Library Preparation Kit v2	HiSeq 2500	San Roman et al 2023
7247B_XX	2	0	2	LCL	F	46,XX	38	hispanic	BL20170412	Page Lab	NA	Y	N	Illumina TruSeq RNA Library Preparation Kit v2	HiSeq 2500	San Roman et al 2023
7247D_XX	2	0	2	Fib	F	46,XX	38	hispanic	BL20170412	Page Lab	NA	Y	N	Illumina TruSeq RNA Library Preparation Kit v2	HiSeq 2500	San Roman et al 2023
7249B_XX	2	0	2	LCL	F	46,XX	40	caucasian	BL20170412	Page Lab	NA	N	N	Illumina TruSeq RNA Library Preparation Kit v2	HiSeq 2500	San Roman et al 2023
7251A_XXXXY	4	1	2	LCL	M	49,XXXXY	4	caucasian	BL20171018	Page Lab	NA	N	N	Illumina TruSeq RNA Library Preparation Kit v2	HiSeq 2500	San Roman et al 2023
7252A_XX	2	0	2	LCL	F	46,XX	40	caucasian	BL20170412	Page Lab	NA	Y	N	Illumina TruSeq RNA Library Preparation Kit v2	HiSeq 2500	San Roman et al 2023
7252C_XX	2	0	2	Fib	F	46,XX	40	caucasian	BL20170412	Page Lab	NA	Y	N	Illumina TruSeq RNA Library Preparation Kit v2	HiSeq 2500	San Roman et al 2023
7253A_XX	2	0	2	LCL	F	46,XX	48	caucasian	BL20170412	Page Lab	NA	Y	N	Illumina TruSeq RNA Library Preparation Kit v2	HiSeq 2500	San Roman et al 2023
7253C_XX	2	0	2	Fib	F	46,XX	48	caucasian	BL20170412	Page Lab	NA	Y	N	Illumina TruSeq RNA Library Preparation Kit v2	HiSeq 2500	San Roman et al 2023
7270D_X	1	0	2	Fib	F	45,X	45	caucasian	BL20170412	Page Lab	NA	N	N	Illumina TruSeq RNA Library Preparation Kit v2	HiSeq 2500	San Roman et al 2023
7271A_XX	2	0	2	LCL	F	46,XX	70	caucasian	BL20171103	Page Lab	NA	Y	N	Illumina TruSeq RNA Library Preparation Kit v2	HiSeq 2500	San Roman et al 2023
7271C_XX	2	0	2	Fib	F	46,XX	70	caucasian	BL20170412	Page Lab	NA	Y	N	Illumina TruSeq RNA Library Preparation Kit v2	HiSeq 2500	San Roman et al 2023
7272A_XX	2	0	2	LCL	F	46,XX	54	caucasian	BL20171023	Page Lab	NA	Y	N	Illumina TruSeq RNA Library Preparation Kit v2	HiSeq 2500	San Roman et al 2023
7272C_XX	2	0	2	Fib	F	46,XX	54	caucasian	BL20171018	Page Lab	NA	Y	N	Illumina TruSeq RNA Library Preparation Kit v2	HiSeq 2500	San Roman et al 2023
7273A_XX	2	0	2	LCL	F	46,XX	46	caucasian	BL20171018	Page Lab	NA	Y	N	Illumina TruSeq RNA Library Preparation Kit v2	HiSeq 2500	San Roman et al 2023
7273C_XX	2	0	2	Fib	F	46,XX	46	caucasian	BL20170412	Page Lab	NA	Y	N	Illumina TruSeq RNA Library Preparation Kit v2	HiSeq 2500	San Roman et al 2023
7273D_XX	2	0	2	Fib	F	46,XX	46	caucasian	BL20170412	Page Lab	NA	Y	Y_7273C	Illumina TruSeq RNA Library Preparation Kit v2	HiSeq 2500	San Roman et al 2023
7274D_XX	2	0	2	Fib	F	46,XX	56	caucasian	BL20170412	Page Lab	NA	N	N	Illumina TruSeq RNA Library Preparation Kit v2	HiSeq 2500	San Roman et al 2023
7275A_XX	2	0	2	LCL	F	46,XX	57	caucasian	BL20171018	Page Lab	NA	Y	N	Illumina TruSeq RNA Library Preparation Kit v2	HiSeq 2500	San Roman et al 2023
7275D_XX	2	0	2	Fib	F	46,XX	57	caucasian	BL20170412	Page Lab	NA	Y	N	Illumina TruSeq RNA Library Preparation Kit v2	HiSeq 2500	San Roman et al 2023
7276A_XY	1	1	2	LCL	M	46,XY	30	caucasian	BL20171023	Page Lab	NA	Y	Y_7276B	Illumina TruSeq RNA Library Preparation Kit v2	HiSeq 2500	San Roman et al 2023
7276B_XY	1	1	2	LCL	M	46,XY	30	caucasian	BL20171023	Page Lab	NA	Y	N	Illumina TruSeq RNA Library Preparation Kit v2	HiSeq 2500	San Roman et al 2023
7276C_XY	1	1	2	Fib	M	46,XY	30	caucasian	BL20170412	Page Lab	NA	Y	Y_7276D	Illumina TruSeq RNA Library Preparation Kit v2	HiSeq 2500	San Roman et al 2023
7276D_XY	1	1	2	Fib	M	46,XY	30	caucasian	BL20170412	Page Lab	NA	Y	N	Illumina TruSeq RNA Library Preparation Kit v2	HiSeq 2500	San Roman et al 2023
7279A_XXXXY	4	1	2	LCL	M	49,XXXXY	17	caucasian	BL20171102	Page Lab	NA	N	N	Illumina TruSeq RNA Library Preparation Kit v2	HiSeq 2500	San Roman et al 2023
7281A_X	1	0	2	LCL	F	45,X	36	caucasian	BL20171023	Page Lab	NA	Y	N	Illumina TruSeq RNA Library Preparation Kit v2	HiSeq 2500	San Roman et al 2023
7281C_X	1	0	2	Fib	F	45,X	36	caucasian	BL20210603	Page Lab	NA	Y	N	KAPA mRNA HyperPrep Kit	NovaSeq 6000	San Roman et al 2023
7282A_X	1	0	2	LCL	F	45,X	40	caucasian	BL20171018	Page Lab	NA	Y	N	Illumina TruSeq RNA Library Preparation Kit v2	HiSeq 2500	San Roman et al 2023
7282C_X	1	0	2	Fib	F	45,X	40	caucasian	BL20171018	Page Lab	NA	Y	N	Illumina TruSeq RNA Library Preparation Kit v2	HiSeq 2500	San Roman et al 2023
7283A_XXY	2	1	2	LCL	M	47,XXY	29	caucasian	BL20171103	Page Lab	NA	Y	N	Illumina TruSeq RNA Library Preparation Kit v2	HiSeq 2500	San Roman et al 2023
7283C_XXY	2	1	2	Fib	M	47,XXY	29	caucasian	BL20171023	Page Lab	NA	Y	N	Illumina TruSeq RNA Library Preparation Kit v2	HiSeq 2500	San Roman et al 2023
7285A_X	1	0	2	LCL	F	45,X	34	caucasian	BL20171102	Page Lab	NA	Y	N	Illumina TruSeq RNA Library Preparation Kit v2	HiSeq 2500	San Roman et al 2023
7285C_X	1	0	2	Fib	F	45,X	34	caucasian	BL20171023	Page Lab	NA	Y	N	Illumina TruSeq RNA Library Preparation Kit v2	HiSeq 2500	San Roman et al 2023
7286A_X	1	0	2	LCL	F	45,X	39	caucasian	BL20171103	Page Lab	NA	Y	N	Illumina TruSeq RNA Library Preparation Kit v2	HiSeq 2500	San Roman et al 2023
7286C_X	1	0	2	Fib	F	45,X	39	caucasian	BL20171018	Page Lab	NA	Y	N	Illumina TruSeq RNA Library Preparation Kit v2	HiSeq 2500	San Roman et al 2023
7291C_X	1	0	2	Fib	F	45,X	53	caucasian	BL20171023	Page Lab	NA	N	N	Illumina TruSeq RNA Library Preparation Kit v2	HiSeq 2500	San Roman et al 2023
7294A_XXY	2	1	2	LCL	M	47,XXY	10	caucasian	BL20171023	Page Lab	NA	N	N	Illumina TruSeq RNA Library Preparation Kit v2	HiSeq 2500	San Roman et al 2023
7295A_XY	1	1	2	LCL	M	46,XY	44	caucasian	BL20171102	Page Lab	NA	N	N	Illumina TruSeq RNA Library Preparation Kit v2	HiSeq 2500	San Roman et al 2023
7304B_XXYY	2	2	2	LCL	M	48,XXYY	21	caucasian	BL20171018	Page Lab	NA	N	N	Illumina TruSeq RNA Library Preparation Kit v2	HiSeq 2500	San Roman et al 2023
7307A_XXY	2	1	2	LCL	M	47,XXY	20	caucasian	BL20171023	Page Lab	NA	N	N	Illumina TruSeq RNA Library Preparation Kit v2	HiSeq 2500	San Roman et al 2023
7313A_XXXY	3	1	2	LCL	M	48,XXXY	11	caucasian	BL20180801	Page Lab	NA	N	N	Illumina TruSeq RNA Library Preparation Kit v2	HiSeq 2500	San Roman et al 2023
7321A_XXXXY	4	1	2	LCL	M	49,XXXXY	6	caucasian	BL20180801	Page Lab	NA	N	N	Illumina TruSeq RNA Library Preparation Kit v2	HiSeq 2500	San Roman et al 2023
7324A_XXXXY	4	1	2	LCL	M	49,XXXXY	12	caucasian	BL20180801	Page Lab	NA	N	N	Illumina TruSeq RNA Library Preparation Kit v2	HiSeq 2500	San Roman et al 2023
7326B_XXXXY	4	1	2	LCL	M	49,XXXXY	6	caucasian	BL20180801	Page Lab	NA	N	N	Illumina TruSeq RNA Library Preparation Kit v2	HiSeq 2500	San Roman et al 2023
7329A_XXXXY	4	1	2	LCL	M	49,XXXXY	8	caucasian	BL20180801	Page Lab	NA	N	N	Illumina TruSeq RNA Library Preparation Kit v2	HiSeq 2500	San Roman et al 2023
7332A_XXXXY	4	1	2	LCL	M	49,XXXXY	12	caucasian	BL20180801	Page Lab	NA	N	N	Illumina TruSeq RNA Library Preparation Kit v2	HiSeq 2500	San Roman et al 2023
7346A_XXXXY	4	1	2	LCL	M	49,XXXXY	5	caucasian	BL20180801	Page Lab	NA	N	N	Illumina TruSeq RNA Library Preparation Kit v2	HiSeq 2500	San Roman et al 2023
7348C_XXY	2	1	2	Fib	M	47,XXY	32	hispanic	BL20180801	Page Lab	NA	N	N	Illumina TruSeq RNA Library Preparation Kit v2	HiSeq 2500	San Roman et al 2023
7349C_XXY	2	1	2	Fib	M	47,XXY	40	caucasian	BL20180801	Page Lab	NA	N	N	Illumina TruSeq RNA Library Preparation Kit v2	HiSeq 2500	San Roman et al 2023
7351C_XXY	2	1	2	Fib	M	47,XXY	28	caucasian	BL20180801	Page Lab	NA	N	N	Illumina TruSeq RNA Library Preparation Kit v2	HiSeq 2500	San Roman et al 2023
7352C_XXY	2	1	2	Fib	M	47,XXY	29	caucasian	BL20180801	Page Lab	NA	N	N	Illumina TruSeq RNA Library Preparation Kit v2	HiSeq 2500	San Roman et al 2023
7356A_XY	1	1	2	LCL	M	46,XY	8	caucasian	BL20190423	Coriell Cell Repository	AG14724	N	N	Illumina TruSeq RNA Library Preparation Kit v2	HiSeq 2500	San Roman et al 2023
7357A_XY	1	1	2	LCL	M	46,XY	12	caucasian	BL20180801	Coriell Cell Repository	AG15033	N	N	Illumina TruSeq RNA Library Preparation Kit v2	HiSeq 2500	San Roman et al 2023
7358A_XY_tri21	1	1	3	LCL	M	47,XY,+21	41	unknown	BL20180801	Coriell Cell Repository	AG09802	N	N	Illumina TruSeq RNA Library Preparation Kit v2	HiSeq 2500	San Roman et al 2023
7359A_XY	1	1	2	LCL	M	46,XY	6	caucasian	BL20180801	Coriell Cell Repository	AG14953	N	N	Illumina TruSeq RNA Library Preparation Kit v2	HiSeq 2500	San Roman et al 2023
7360A_XX	2	0	2	LCL	F	46,XX	12	caucasian	BL20190423	Coriell Cell Repository	AG15782	N	N	Illumina TruSeq RNA Library Preparation Kit v2	HiSeq 2500	San Roman et al 2023
7361A_XX	2	0	2	LCL	F	46,XX	9	caucasian	BL20180801	Coriell Cell Repository	AG15060	N	N	Illumina TruSeq RNA Library Preparation Kit v2	HiSeq 2500	San Roman et al 2023
7362A_XX	2	0	2	LCL	F	46,XX	13	caucasian	BL20180801	Coriell Cell Repository	AG15013	N	N	Illumina TruSeq RNA Library Preparation Kit v2	HiSeq 2500	San Roman et al 2023
7363C_X	1	0	2	Fib	F	45,X	6	caucasian	BL20190405	Coriell Cell Repository	AG08606	N	N	Illumina TruSeq RNA Library Preparation Kit v2	HiSeq 2500	San Roman et al 2023
7364A_XY_tri21	1	1	3	LCL	M	47,XY,+21	32	unknown	BL20180801	Coriell Cell Repository	AG10316	N	N	Illumina TruSeq RNA Library Preparation Kit v2	HiSeq 2500	San Roman et al 2023
7365A_XY	1	1	2	LCL	M	46,XY	9	caucasian	BL20180801	Coriell Cell Repository	AG14988	N	N	Illumina TruSeq RNA Library Preparation Kit v2	HiSeq 2500	San Roman et al 2023
7366A_XY	1	1	2	LCL	M	46,XY	14	caucasian	BL20190405	Coriell Cell Repository	AG09389	N	N	Illumina TruSeq RNA Library Preparation Kit v2	HiSeq 2500	San Roman et al 2023
7367A_XX_tri21	2	0	3	LCL	F	47,XX,+21	37	unknown	BL20180801	Coriell Cell Repository	AG10317	N	N	Illumina TruSeq RNA Library Preparation Kit v2	HiSeq 2500	San Roman et al 2023
7368A_XX	2	0	2	LCL	F	46,XX	4	caucasian	BL20180801	Coriell Cell Repository	AG09393	N	N	Illumina TruSeq RNA Library Preparation Kit v2	HiSeq 2500	San Roman et al 2023
7369A_XX_tri21	2	0	3	LCL	F	47,XX,+21	44	unknown	BL20180801	Coriell Cell Repository	AG17485	N	N	Illumina TruSeq RNA Library Preparation Kit v2	HiSeq 2500	San Roman et al 2023
7370A_XX_tri21	2	0	3	LCL	F	47,XX,+21	51	caucasian	BL20180801	Coriell Cell Repository	AG13455	N	N	Illumina TruSeq RNA Library Preparation Kit v2	HiSeq 2500	San Roman et al 2023
7371A_XY	1	1	2	LCL	M	46,XY	11	caucasian	BL20190405	Coriell Cell Repository	AG14947	N	N	Illumina TruSeq RNA Library Preparation Kit v2	HiSeq 2500	San Roman et al 2023
7372A_XX_tri21	2	0	3	LCL	F	47,XX,+21	48	unknown	BL20180801	Coriell Cell Repository	AG16945	N	N	Illumina TruSeq RNA Library Preparation Kit v2	HiSeq 2500	San Roman et al 2023
7373A_X	1	0	2	LCL	F	45,X	3	caucasian	BL20180801	Coriell Cell Repository	GM23916	N	N	Illumina TruSeq RNA Library Preparation Kit v2	HiSeq 2500	San Roman et al 2023
7374A_XY	1	1	2	LCL	M	46,XY	16	caucasian	BL20190423	Coriell Cell Repository	GM09720	N	N	Illumina TruSeq RNA Library Preparation Kit v2	HiSeq 2500	San Roman et al 2023
7375A_XY	1	1	2	LCL	M	46,XY	15	caucasian	BL20190405	Coriell Cell Repository	GM07535	N	N	Illumina TruSeq RNA Library Preparation Kit v2	HiSeq 2500	San Roman et al 2023
7376A_X	1	0	2	LCL	F	45,X	12	caucasian	BL20180801	Coriell Cell Repository	GM24061	N	N	Illumina TruSeq RNA Library Preparation Kit v2	HiSeq 2500	San Roman et al 2023
7377A_XX	2	0	2	LCL	F	46,XX	16	caucasian	BL20190423	Coriell Cell Repository	GM11331	N	N	Illumina TruSeq RNA Library Preparation Kit v2	HiSeq 2500	San Roman et al 2023
7378C_XY	1	1	2	Fib	M	46,XY	8	caucasian	BL20190405	Coriell Cell Repository	GM00499	N	N	Illumina TruSeq RNA Library Preparation Kit v2	HiSeq 2500	San Roman et al 2023
7379C_XXXXY	4	1	2	Fib	M	49,XXXXY	6	unknown	BL20180801	Coriell Cell Repository	GM00326	N	N	Illumina TruSeq RNA Library Preparation Kit v2	HiSeq 2500	San Roman et al 2023
7380C_X	1	0	2	Fib	F	45,X	8	caucasian	BL20190405	Coriell Cell Repository	GM01176	N	N	Illumina TruSeq RNA Library Preparation Kit v2	HiSeq 2500	San Roman et al 2023
7381C_XYYYY	1	4	2	Fib	M	49,XYYYY	23	Guyanan	BL20180801	Coriell Cell Repository	GM11420	Y	N	Illumina TruSeq RNA Library Preparation Kit v2	HiSeq 2500	San Roman et al 2023
7382A_XX	2	0	2	LCL	F	46,XX	19	caucasian	BL20190423	Coriell Cell Repository	ND04279	N	N	Illumina TruSeq RNA Library Preparation Kit v2	HiSeq 2500	San Roman et al 2023
7383C_XX	2	0	2	Fib	F	46,XX	5	caucasian	BL20190405	Coriell Cell Repository	GM00942	N	N	Illumina TruSeq RNA Library Preparation Kit v2	HiSeq 2500	San Roman et al 2023
7384C_XX	2	0	2	Fib	F	46,XX	11	caucasian	BL20190405	Coriell Cell Repository	GM02036	N	N	Illumina TruSeq RNA Library Preparation Kit v2	HiSeq 2500	San Roman et al 2023
7385C_XYY	1	2	2	Fib	M	47,XYY	23	black	BL20190405	Coriell Cell Repository	GM01250	N	N	Illumina TruSeq RNA Library Preparation Kit v2	HiSeq 2500	San Roman et al 2023
7386C_XY	1	1	2	Fib	M	46,XY	11	caucasian	BL20190423	Coriell Cell Repository	GM00323	N	N	Illumina TruSeq RNA Library Preparation Kit v2	HiSeq 2500	San Roman et al 2023
7387A_X	1	0	2	LCL	F	45,X	14	hispanic	BL20180801	Coriell Cell Repository	GM24592	N	N	Illumina TruSeq RNA Library Preparation Kit v2	HiSeq 2500	San Roman et al 2023
7388A_XY	1	1	2	LCL	M	46,XY	19	caucasian	BL20190405	Coriell Cell Repository	ND11043	N	N	Illumina TruSeq RNA Library Preparation Kit v2	HiSeq 2500	San Roman et al 2023
7389A_XX	2	0	2	LCL	F	46,XX	15	caucasian	BL20190423	Coriell Cell Repository	ND02433	N	N	Illumina TruSeq RNA Library Preparation Kit v2	HiSeq 2500	San Roman et al 2023
7390C_XXY	2	1	2	Fib	M	47,XXY	26	caucasian	BL20180801	Page Lab	NA	N	N	Illumina TruSeq RNA Library Preparation Kit v2	HiSeq 2500	San Roman et al 2023
7394C_XYY	1	2	2	Fib	M	47,XYY	56	caucasian	BL20180801	Page Lab	NA	N	N	Illumina TruSeq RNA Library Preparation Kit v2	HiSeq 2500	San Roman et al 2023
7395B_XYY	1	2	2	LCL	M	47,XYY	29	caucasian	BL20180801	Page Lab	NA	Y	N	Illumina TruSeq RNA Library Preparation Kit v2	HiSeq 2500	San Roman et al 2023
7395C_XYY	1	2	2	Fib	M	47,XYY	29	caucasian	BL20180801	Page Lab	NA	Y	N	Illumina TruSeq RNA Library Preparation Kit v2	HiSeq 2500	San Roman et al 2023
7410C_XXY	2	1	2	Fib	M	47,XXY	28	caucasian	BL20180801	Page Lab	NA	N	N	Illumina TruSeq RNA Library Preparation Kit v2	HiSeq 2500	San Roman et al 2023
7417B_XXX	3	0	2	LCL	F	47,XXX	29	unknown	BL20180801	Page Lab	NA	Y	N	Illumina TruSeq RNA Library Preparation Kit v2	HiSeq 2500	San Roman et al 2023
7417C_XXX	3	0	2	Fib	F	47,XXX	29	caucasian	BL20180801	Page Lab	NA	Y	N	Illumina TruSeq RNA Library Preparation Kit v2	HiSeq 2500	San Roman et al 2023
7425A_XXX	3	0	2	LCL	F	47,XXX	16	caucasian	BL20190405	Page Lab	NA	N	N	Illumina TruSeq RNA Library Preparation Kit v2	HiSeq 2500	San Roman et al 2023
7428C_XXY	2	1	2	Fib	M	47,XXY	43	caucasian	BL20180801	Page Lab	NA	N	N	Illumina TruSeq RNA Library Preparation Kit v2	HiSeq 2500	San Roman et al 2023
7429C_X	1	0	2	Fib	F	45,X	32	caucasian	BL20210603	Page Lab	NA	N	N	KAPA mRNA HyperPrep Kit	NovaSeq 6000	San Roman et al 2023
7434C_XXY	2	1	2	Fib	M	47,XXY	33	caucasian	BL20210603	Page Lab	NA	N	N	KAPA mRNA HyperPrep Kit	NovaSeq 6000	San Roman et al 2023
7437C_XY	1	1	2	Fib	M	46,XY	29	hispanic	BL20190405	Page Lab	NA	N	N	Illumina TruSeq RNA Library Preparation Kit v2	HiSeq 2500	San Roman et al 2023
7438C_XX	2	0	2	Fib	F	46,XX	26	caucasian	BL20210603	Page Lab	NA	N	N	KAPA mRNA HyperPrep Kit	NovaSeq 6000	San Roman et al 2023
7439C_XX	2	0	2	Fib	F	46,XX	38	caucasian	BL20210603	Page Lab	NA	N	N	KAPA mRNA HyperPrep Kit	NovaSeq 6000	San Roman et al 2023
7441C_XXY	2	1	2	Fib	M	47,XXY	51	caucasian	BL20210603	Page Lab	NA	N	N	KAPA mRNA HyperPrep Kit	NovaSeq 6000	San Roman et al 2023
7448C_XY	1	1	2	Fib	M	46,XY	54	caucasian	BL20190423	Page Lab	NA	N	N	Illumina TruSeq RNA Library Preparation Kit v2	HiSeq 2500	San Roman et al 2023
7450A_XXX	3	0	2	LCL	F	47,XXX	23	caucasian	BL20190405	Page Lab	NA	Y	N	Illumina TruSeq RNA Library Preparation Kit v2	HiSeq 2500	San Roman et al 2023
7450C_XXX	3	0	2	Fib	F	47,XXX	23	caucasian	BL20190423	Page Lab	NA	Y	N	Illumina TruSeq RNA Library Preparation Kit v2	HiSeq 2500	San Roman et al 2023
7454C_XXY	2	1	2	Fib	M	47,XXY	38	caucasian	BL20210603	Page Lab	NA	N	N	KAPA mRNA HyperPrep Kit	NovaSeq 6000	San Roman et al 2023
7455C_XXY	2	1	2	Fib	M	47,XXY	32	caucasian	BL20210603	Page Lab	NA	N	N	KAPA mRNA HyperPrep Kit	NovaSeq 6000	San Roman et al 2023
7456C_XY	1	1	2	Fib	M	46,XY	26	hispanic	BL20190405	Page Lab	NA	N	N	Illumina TruSeq RNA Library Preparation Kit v2	HiSeq 2500	San Roman et al 2023
7458D_XXY	2	1	2	Fib	M	47,XXY	41	caucasian	BL20210603	Page Lab	NA	N	N	KAPA mRNA HyperPrep Kit	NovaSeq 6000	San Roman et al 2023
7459B_XYY	1	2	2	LCL	M	47,XYY	18	caucasian	BL20190405	Page Lab	NA	Y	N	Illumina TruSeq RNA Library Preparation Kit v2	HiSeq 2500	San Roman et al 2023
7459C_XYY	1	2	2	Fib	M	47,XYY	18	caucasian	BL20190405	Page Lab	NA	Y	N	Illumina TruSeq RNA Library Preparation Kit v2	HiSeq 2500	San Roman et al 2023
7463C_XXY	2	1	2	Fib	M	47,XXY	38	caucasian	BL20210603	Page Lab	NA	N	N	KAPA mRNA HyperPrep Kit	NovaSeq 6000	San Roman et al 2023
7464C_XXY	2	1	2	Fib	M	47,XXY	29	caucasian	BL20210603	Page Lab	NA	N	N	KAPA mRNA HyperPrep Kit	NovaSeq 6000	San Roman et al 2023
7467A_XXX	3	0	2	LCL	F	47,XXX	10	caucasian	BL20190423	Children's Hospital Colorado	NA	N	N	Illumina TruSeq RNA Library Preparation Kit v2	HiSeq 2500	San Roman et al 2023
7468A_XXX	3	0	2	LCL	F	47,XXX	3	caucasian	BL20190405	Children's Hospital Colorado	NA	N	N	Illumina TruSeq RNA Library Preparation Kit v2	HiSeq 2500	San Roman et al 2023
7469A_XXX	3	0	2	LCL	F	47,XXX	3	caucasian	BL20190423	Children's Hospital Colorado	NA	N	N	Illumina TruSeq RNA Library Preparation Kit v2	HiSeq 2500	San Roman et al 2023
7470A_XXX	3	0	2	LCL	F	47,XXX	14	caucasian	BL20190423	Children's Hospital Colorado	NA	N	N	Illumina TruSeq RNA Library Preparation Kit v2	HiSeq 2500	San Roman et al 2023
7471A_XYY	1	2	2	LCL	M	47,XYY	10	caucasian	BL20190405	Children's Hospital Colorado	NA	N	N	Illumina TruSeq RNA Library Preparation Kit v2	HiSeq 2500	San Roman et al 2023
7472A_XYY	1	2	2	LCL	M	47,XYY	15	caucasian	BL20190423	Children's Hospital Colorado	NA	N	N	Illumina TruSeq RNA Library Preparation Kit v2	HiSeq 2500	San Roman et al 2023
7473A_XYY	1	2	2	LCL	M	47,XYY	9	caucasian	BL20190423	Children's Hospital Colorado	NA	N	N	Illumina TruSeq RNA Library Preparation Kit v2	HiSeq 2500	San Roman et al 2023
7474A_XYY	1	2	2	LCL	M	47,XYY	15	caucasian	BL20190405	Children's Hospital Colorado	NA	N	N	Illumina TruSeq RNA Library Preparation Kit v2	HiSeq 2500	San Roman et al 2023
7475A_XYY	1	2	2	LCL	M	47,XYY	11	caucasian	BL20190423	Children's Hospital Colorado	NA	N	N	Illumina TruSeq RNA Library Preparation Kit v2	HiSeq 2500	San Roman et al 2023
7476A_XYY	1	2	2	LCL	M	47,XYY	12	caucasian	BL20190405	Children's Hospital Colorado	NA	N	N	Illumina TruSeq RNA Library Preparation Kit v2	HiSeq 2500	San Roman et al 2023
7477A_XYY	1	2	2	LCL	M	47,XYY	17	caucasian	BL20190423	Children's Hospital Colorado	NA	N	N	Illumina TruSeq RNA Library Preparation Kit v2	HiSeq 2500	San Roman et al 2023
7478A_XXYY	2	2	2	LCL	M	48,XXYY	6	caucasian	BL20190405	Children's Hospital Colorado	NA	N	N	Illumina TruSeq RNA Library Preparation Kit v2	HiSeq 2500	San Roman et al 2023
7479A_XXYY	2	2	2	LCL	M	48,XXYY	10	caucasian	BL20190423	Children's Hospital Colorado	NA	N	N	Illumina TruSeq RNA Library Preparation Kit v2	HiSeq 2500	San Roman et al 2023
7480C_XY	1	1	2	Fib	M	46,XY	40	caucasian	BL20190405	Page Lab	NA	N	N	Illumina TruSeq RNA Library Preparation Kit v2	HiSeq 2500	San Roman et al 2023
7482C_XXY	2	1	2	Fib	M	47,XXY	22	caucasian	BL20210603	Page Lab	NA	N	N	KAPA mRNA HyperPrep Kit	NovaSeq 6000	San Roman et al 2023
7484C_XXY	2	1	2	Fib	M	47,XXY	39	caucasian	BL20190423	Page Lab	NA	N	N	Illumina TruSeq RNA Library Preparation Kit v2	HiSeq 2500	San Roman et al 2023
7487C_XX	2	0	2	Fib	F	46,XX	48	caucasian	BL20210603	Page Lab	NA	N	N	KAPA mRNA HyperPrep Kit	NovaSeq 6000	San Roman et al 2023
7488C_XXY	2	1	2	Fib	M	47,XXY	22	caucasian	BL20210603	Page Lab	NA	N	N	KAPA mRNA HyperPrep Kit	NovaSeq 6000	San Roman et al 2023
7490C_XXY	2	1	2	Fib	M	47,XXY	21	asian/caucasian	BL20210603	Page Lab	NA	N	N	KAPA mRNA HyperPrep Kit	NovaSeq 6000	San Roman et al 2023
7491C_XXX	3	0	2	Fib	F	47,XXX	20	caucasian	BL20190405	Page Lab	NA	N	N	Illumina TruSeq RNA Library Preparation Kit v2	HiSeq 2500	San Roman et al 2023
7492C_XXY	2	1	2	Fib	M	47,XXY	52	caucasian	BL20210603	Page Lab	NA	N	N	KAPA mRNA HyperPrep Kit	NovaSeq 6000	San Roman et al 2023
7493C_XXY	2	1	2	Fib	M	47,XXY	28	caucasian	BL20210603	Page Lab	NA	N	N	KAPA mRNA HyperPrep Kit	NovaSeq 6000	San Roman et al 2023
7494C_XX	2	0	2	Fib	F	46,XX	34	caucasian	BL20210603	Page Lab	NA	N	N	KAPA mRNA HyperPrep Kit	NovaSeq 6000	San Roman et al 2023
7500C_XXY	2	1	2	Fib	M	47,XXY	19	caucasian	BL20210603	Page Lab	NA	N	N	KAPA mRNA HyperPrep Kit	NovaSeq 6000	San Roman et al 2023
7503C_XY	1	1	2	Fib	M	46,XY	48	caucasian	BL20190423	Page Lab	NA	N	N	Illumina TruSeq RNA Library Preparation Kit v2	HiSeq 2500	San Roman et al 2023
7504C_XXY	2	1	2	Fib	M	47,XXY	56	caucasian	BL20210603	Page Lab	NA	N	N	KAPA mRNA HyperPrep Kit	NovaSeq 6000	San Roman et al 2023
7507C_XY	1	1	2	Fib	M	46,XY	49	hispanic	BL20210603	Page Lab	NA	N	N	KAPA mRNA HyperPrep Kit	NovaSeq 6000	San Roman et al 2023
7508C_XX	2	0	2	Fib	F	46,XX	24	black	BL20210603	Page Lab	NA	N	N	KAPA mRNA HyperPrep Kit	NovaSeq 6000	San Roman et al 2023
7509C_XX	2	0	2	Fib	F	46,XX	20	black	BL20210603	Page Lab	NA	N	N	KAPA mRNA HyperPrep Kit	NovaSeq 6000	San Roman et al 2023
7511C_XXY	2	1	2	Fib	M	47,XXY	23	indian/hispanic	BL20210603	Page Lab	NA	N	N	KAPA mRNA HyperPrep Kit	NovaSeq 6000	San Roman et al 2023
7513C_XY	1	1	2	Fib	M	46,XY	52	black	BL20210603	Page Lab	NA	N	N	KAPA mRNA HyperPrep Kit	NovaSeq 6000	San Roman et al 2023
7516C_XXY	2	1	2	Fib	M	47,XXY	33	caucasian	BL20210603	Page Lab	NA	N	N	KAPA mRNA HyperPrep Kit	NovaSeq 6000	San Roman et al 2023
7517C_XY	1	1	2	Fib	M	46,XY	35	caucasian	BL20210603	Page Lab	NA	N	N	KAPA mRNA HyperPrep Kit	NovaSeq 6000	San Roman et al 2023
7518C_X	1	0	2	Fib	F	45,X	36	caucasian	BL20210603	Page Lab	NA	N	N	KAPA mRNA HyperPrep Kit	NovaSeq 6000	San Roman et al 2023
7519C_XX	2	0	2	Fib	F	46,XX	34	caucasian	BL20210603	Page Lab	NA	N	N	KAPA mRNA HyperPrep Kit	NovaSeq 6000	San Roman et al 2023
7538C_XXY	2	1	2	Fib	M	47,XXY	26	caucasian	BL20210603	Page Lab	NA	N	N	KAPA mRNA HyperPrep Kit	NovaSeq 6000	San Roman et al 2023
7539C_X	1	0	2	Fib	F	45,X	57	caucasian	BL20210603	Page Lab	NA	N	N	KAPA mRNA HyperPrep Kit	NovaSeq 6000	San Roman et al 2023
7554C_X	1	0	2	Fib	F	45,X	48	caucasian	BL20210603	Page Lab	NA	N	N	KAPA mRNA HyperPrep Kit	NovaSeq 6000	San Roman et al 2023
7555C_XXY	2	1	2	Fib	M	47,XXY	26	caucasian	BL20210603	Page Lab	NA	N	N	KAPA mRNA HyperPrep Kit	NovaSeq 6000	San Roman et al 2023
7607C_X	1	0	2	Fib	F	45,X	64	caucasian	BL20210603	Page Lab	NA	N	N	KAPA mRNA HyperPrep Kit	NovaSeq 6000	San Roman et al 2023
7608C_X	1	0	2	Fib	F	45,X	65	caucasian	BL20210603	Page Lab	NA	N	N	KAPA mRNA HyperPrep Kit	NovaSeq 6000	San Roman et al 2023
7613C_XXX	3	0	2	Fib	F	47,XXX	51	caucasian	BL20210603	Page Lab	NA	N	N	KAPA mRNA HyperPrep Kit	NovaSeq 6000	San Roman et al 2023
7623C_XYY	1	2	2	Fib	M	47,XYY	25	caucasian	BL20210603	Page Lab	NA	N	N	KAPA mRNA HyperPrep Kit	NovaSeq 6000	San Roman et al 2023
7182D_XiXq	2	0	2	Fib	F	46,X,i(Xq-prox)	53	caucasian	BL20170412	Page Lab	NA	N	N	Illumina TruSeq RNA Library Preparation Kit v2	HiSeq 2500	This study
7183A_XiXq	2	0	2	LCL	F	46,X,i(Xq-cen)	27	caucasian	BL20180801	Page Lab	NA	Y	N	Illumina TruSeq RNA Library Preparation Kit v2	HiSeq 2500	This study
7183D_XiXq	2	0	2	Fib	F	46,X,i(Xq-cen)	27	caucasian	BL20170412	Page Lab	NA	Y	N	Illumina TruSeq RNA Library Preparation Kit v2	HiSeq 2500	This study
7207D_XiXq	2	0	2	Fib	F	46,X,i(Xq-dist)	56	black	BL20170412	Page Lab	NA	N	N	Illumina TruSeq RNA Library Preparation Kit v2	HiSeq 2500	This study
7399B_XiXq	2	0	2	LCL	F	46,X,i(Xq-cen)	33	caucasian	BL20180801	Page Lab	NA	N	N	Illumina TruSeq RNA Library Preparation Kit v2	HiSeq 2500	This study
1297A_XY_F_prkx_prky	1	1	2	LCL	F	46,X,t(X;Y)(PRKX-PRKY)	2	unknown	BL20180801	Page Lab	NA	N	N	Illumina TruSeq RNA Library Preparation Kit v2	HiSeq 2500	This study
1489A_XY_F_prkx_prky	1	1	2	LCL	F	46,X,t(X;Y)(PRKX-PRKY)	NA	unknown	BL20180801	Page Lab	NA	N	N	Illumina TruSeq RNA Library Preparation Kit v2	HiSeq 2500	This study
1615B_XY_F_prkx_prky	1	1	2	LCL	F	46,X,t(X;Y)(PRKX-PRKY)	NA	unknown	BL20180801	Page Lab	NA	N	N	Illumina TruSeq RNA Library Preparation Kit v2	HiSeq 2500	This study
1785A_XY_F_kal1_kalp	1	1	2	LCL	F	46,X,t(X;Y)(ANOS1-ANOS2P)	NA	unknown	BL20180801	Page Lab	NA	N	N	Illumina TruSeq RNA Library Preparation Kit v2	HiSeq 2500	This study
1798A_XY_F_kal1_kalp	1	1	2	LCL	F	46,X,t(X;Y)(ANOS1-ANOS2P)	NA	unknown	BL20180801	Page Lab	NA	N	N	Illumina TruSeq RNA Library Preparation Kit v2	HiSeq 2500	This study
1799A_XY_F_kal1_kalp	1	1	2	LCL	F	46,X,t(X;Y)(ANOS1-ANOS2P)	21	unknown	BL20180801	Page Lab	NA	N	N	Illumina TruSeq RNA Library Preparation Kit v2	HiSeq 2500	This study
2315A_XY_F_kal1_kalp	1	1	2	LCL	F	46,X,t(X;Y)(ANOS1-ANOS2P)	18	unknown	BL20180801	Page Lab	NA	N	N	Illumina TruSeq RNA Library Preparation Kit v2	HiSeq 2500	This study
2839B_XiYp	1	1	2	LCL	M	46,X,i(Yp) P1	NA	unknown	BL20171023	Page Lab	NA	N	N	Illumina TruSeq RNA Library Preparation Kit v2	HiSeq 2501	This study
3285A_XiYp	1	1	2	LCL	M	46,X,i(Yp) P1	31	unknown	BL20170412	Page Lab	NA	N	N	Illumina TruSeq RNA Library Preparation Kit v2	HiSeq 2502	This study
5557A_XiYp	1	1	2	LCL	M	46,X,i(Yp) IR2	38	unknown	BL20171018	Page Lab	NA	N	N	Illumina TruSeq RNA Library Preparation Kit v2	HiSeq 2503	This study

### Sheet: Column info
Table S1 Column Information
Column title	Explanation
sample_ID	Sample name
x_count	Number of X chromosomes
y_count	Number of Y chromosomes
chr21_count	Number of chromosome 21
cell_type	Cell type (LCL or fibroblast)
sex	Gonadal sex (male or female) of subject
karyotype	Karyotype of subject
age	Age of subject
race/ethnicity	Race/ethnicity of subject
batch_libprep	RNA-seq library preparation batch
Cell line source	Location of cell line derivation
Alias	Identifier of cell line in public database
LCL & fibroblast from same individual	Y=yes, N=no
Technical replicate	Technical replicate sequenced? Y=yes (with matched sample name indicated), N=no
Library Preparation Kit	Kit used to prepare RNA-seq libraries
Sequencing platform	Sequencing platform used for RNA-seq
RNA-seq data source	Whether the RNA-seq was generated for this paper or previously published
