## Supplementary material for "The human Y and inactive X chromosomes similarly modulate autosomal gene expression": Table S8

### Sheet: S8
Table S8. Sequence motifs in promoters of Chr X- and Y-responsive genes in LCLs and fibroblasts, related to Figure 6
Genes	Motif	Best match (score)	P-value	FDR	% of Targets	% of Background
LCL_X&Y_up	CGCAGGCCCCGG	Zfx/MA0146.2/Jaspar(0.730)	1e-14	0.01	0.2319	0.0424
LCL_X&Y_up	CTTCTGCACCTG	SNAI3/MA1559.1/Jaspar(0.737)	1e-11	0.065	0.0942	0.0054
LCL_X&Y_up	GACACCAAATAC	PH0164.1_Six4/Jaspar(0.632)	1e-10	0.073	0.1232	0.0133
LCL_X&Y_up	CGCCAGGCCTGG	ZFX(Zf)/mES-Zfx-ChIP-Seq(GSE11431)/Homer(0.765)	1e-10	0.092	0.1522	0.0242
LCL_X&Y_up	GGGTAGCTGAGG	CTCFL/MA1102.2/Jaspar(0.773)	1e-10	0.092	0.0652	0.002
LCL_X&Y_down	ACMTCTGTACAG	ZBTB32/MA1580.1/Jaspar(0.668)	1e-12	0.04	0.1993	0.0636
LCL_X&Y_down	GCACCATGAGGA	ZNF41(Zf)/HEK293-ZNF41.GFP-ChIP-Seq(GSE58341)/Homer(0.589)	1e-11	0.075	0.0406	0.0013
LCL_X&Y_down	CCCCCGGGATCA	RHOXF1/MA0719.1/Jaspar(0.654)	1e-10	0.08	0.059	0.0051
LCL_X&Y_down	ATTGGATGGAAC	PB0098.1_Zfp410_1/Jaspar(0.660)	1e-10	0.08	0.0332	0.0005
LCL_X&Y_down	TGAGGAAAGGAC	PB0137.1_Irf3_2/Jaspar(0.639)	1e-10	0.08	0.059	0.0056
LCL_X&Y_down	GATTTTTGTTTC	Stat2/MA1623.1/Jaspar(0.694)	1e-10	0.08	0.0923	0.0166
LCL_X&Y_down	CAGCCAGATTCT	Hand1::Tcf3/MA0092.1/Jaspar(0.620)	1e-10	0.08	0.0443	0.0023
LCL_X&Y_down	GGTGTGCTGGGT	ZNF143|STAF(Zf)/CUTLL-ZNF143-ChIP-Seq(GSE29600)/Homer(0.624)	1e-10	0.08	0.059	0.0057
LCL_X&Y_down	CTGACGCTGCTG	PRDM9(Zf)/Testis-DMC1-ChIP-Seq(GSE35498)/Homer(0.650)	1e-10	0.08	0.0627	0.0067
LCL_X&Y_down	TATCAGAAGGCA	OSR2/MA1646.1/Jaspar(0.636)	1e-09	0.08	0.0443	0.0026
LCL_X&Y_down	TACCAGGTGGCG	CTCFL/MA1102.2/Jaspar(0.773)	1e-09	0.08	0.0369	0.0014
LCL_X&Y_down	CGAGCTGCCGGT	ETS2/MA1484.1/Jaspar(0.637)	1e-09	0.08	0.0443	0.003
LCL_X&Y_down	GCGGACATATGT	NEUROG2/MA0669.1/Jaspar(0.778)	1e-09	0.08	0.0554	0.0058
LCL_X&Y_down	CCGGCAAACTAC	FOXN3/MA1489.1/Jaspar(0.581)	1e-09	0.081	0.0295	0.0007
LCL_X&Y_down	TATATATTCACT	PB0163.1_Six6_2/Jaspar(0.673)	1e-08	0.081	0.0332	0.0012
LCL_X&Y_down	CGGCTGGCAGTG	HIC1(Zf)/Treg-ZBTB29-ChIP-Seq(GSE99889)/Homer(0.756)	1e-08	0.081	0.0627	0.0086
LCL_X&Y_down	AGACGATGAAGT	ELF5(ETS)/T47D-ELF5-ChIP-Seq(GSE30407)/Homer(0.717)	1e-08	0.082	0.0295	0.0008
LCL_X&Y_down	CGCTTCAGCGGC	POL008.1_DCE_S_I/Jaspar(0.607)	1e-08	0.082	0.0554	0.0065
LCL_X&Y_down	AGCGGGCATTAG	HIC2/MA0738.1/Jaspar(0.684)	1e-08	0.091	0.0332	0.0015
LCL_X&Y_down	GTAGTGTA	ZBTB32/MA1580.1/Jaspar(0.642)	1e-08	0.06	0.2768	0.1402
LCL_X_up	AGSCCGGGCCCG	Zfx/MA0146.2/Jaspar(0.766)	1e-14	0.03	0.3222	0.1954
LCL_X_up	TCGCCCTCAAGT	NKX2-8/MA0673.1/Jaspar(0.641)	1e-14	0.03	0.0236	0.0008
LCL_X_up	GCGTAGGCCT	ZFX(Zf)/mES-Zfx-ChIP-Seq(GSE11431)/Homer(0.809)	1e-12	0.09	0.1014	0.0365
LCL_X_up	CTAGCGCGGCAG	ZFP57/MA1583.1/Jaspar(0.658)	1e-12	0.05	0.0389	0.0057
LCL_X_up	CTCTTCAWGCTG	Zic(Zf)/Cerebellum-ZIC1.2-ChIP-Seq(GSE60731)/Homer(0.652)	1e-11	0.055	0.0472	0.0094
LCL_X_up	CTCTGCGTAAAA	Oct4:Sox17(POU,Homeobox,HMG)/F9-Sox17-ChIP-Seq(GSE44553)/Homer(0.595)	1e-11	0.07	0.0167	0.0004
LCL_X_up	GCCCAGAAGATC	ZNF416(Zf)/HEK293-ZNF416.GFP-ChIP-Seq(GSE58341)/Homer(0.628)	1e-10	0.082	0.0236	0.0018
LCL_X_down	CWGGGMKGRGAG	PB0107.1_Ascl2_2/Jaspar(0.676)	1e-13	0.03	0.181	0.1001
LCL_X_down	TGCAAGGGTT	ZNF652/MA1657.1/Jaspar(0.693)	1e-13	0.05	0.0726	0.0254
LCL_X_down	GTGAACACTGTC	PB0099.1_Zfp691_1/Jaspar(0.689)	1e-13	0.03	0.0609	0.0189
LCL_X_down	AGCCCAGGTGAG	ZEB1/MA0103.3/Jaspar(0.771)	1e-13	0.03	0.0394	0.0083
LCL_X_down	MGTGCGCDCC	NFYA/MA0060.3/Jaspar(0.727)	1e-11	0.058	0.0134	0.0004
LCL_X_down	CTGCAGATCCTG	SPDEF(ETS)/VCaP-SPDEF-ChIP-Seq(SRA014231)/Homer(0.642)	1e-11	0.058	0.0332	0.0068
LCL_X_down	GCGGCTCCGGAG	POL013.1_MED-1/Jaspar(0.734)	1e-11	0.058	0.0762	0.0309
LCL_X_down	GGGGAGGTAGCA	ZNF467(Zf)/HEK293-ZNF467.GFP-ChIP-Seq(GSE58341)/Homer(0.711)	1e-10	0.058	0.0484	0.0147
LCL_X_down	GCTAGGAGAAAC	PRDM1/MA0508.3/Jaspar(0.643)	1e-10	0.058	0.0287	0.0053
LCL_X_down	CCGGGTGGAGTG	KLF4/MA0039.4/Jaspar(0.662)	1e-10	0.058	0.0269	0.0046
LCL_X_down	GGTGGATGGAAC	ZNF354C/MA0130.1/Jaspar(0.681)	1e-10	0.058	0.0197	0.0021
LCL_X_down	ATTTTTGTGCTG	PB0208.1_Zscan4_2/Jaspar(0.716)	1e-10	0.058	0.0206	0.0025
LCL_X_down	TAAATACATCTA	PH0082.1_Irx2/Jaspar(0.708)	1e-10	0.058	0.0179	0.0017
LCL_X_down	TTCCACATAAGT	Stat6/MA0520.1/Jaspar(0.630)	1e-10	0.062	0.0161	0.0013
LCL_X_down	CTGCCTACCCGT	PB0029.1_Hic1_1/Jaspar(0.636)	1e-09	0.065	0.0206	0.0028
LCL_X_down	ATGCATTCGGAA	PH0148.1_Pou3f3/Jaspar(0.589)	1e-09	0.074	0.009	0
LCL_X_down	TGCGTTGTGTCA	Hand2(bHLH)/Mesoderm-Hand2-ChIP-Seq(GSE61475)/Homer(0.656)	1e-09	0.074	0.0099	0.0002
LCL_X_down	ATTTAATGATTC	NKX6-3/MA1530.1/Jaspar(0.703)	1e-08	0.086	0.0179	0.0024
LCL_X_down	ATCCCACGTCGG	MYCN/MA0104.4/Jaspar(0.642)	1e-08	0.086	0.0116	0.0007
LCL_Y_up	CGCAGGCCCCGG	Zfx/MA0146.2/Jaspar(0.717)	1e-12	0.07	0.2376	0.0731
LCL_Y_up	CTGCCCGTGGGG	TFAP2A(var.3)/MA0872.1/Jaspar(0.723)	1e-10	0.07	0.0891	0.0098
LCL_Y_up	CCCTCAGGAAGC	ETV4/MA0764.2/Jaspar(0.736)	1e-10	0.07	0.0644	0.004
LCL_Y_up	GTCCTTTTTGCA	PB0145.1_Mafb_2/Jaspar(0.679)	1e-10	0.082	0.0495	0.0019
LCL_Y_up	TGGCAGAGCGGC	Zfp281(Zf)/ES-Zfp281-ChIP-Seq(GSE81042)/Homer(0.594)	1e-09	0.082	0.0792	0.0086
LCL_Y_up	AAGGAAAATAAT	NFAT5/MA0606.1/Jaspar(0.695)	1e-09	0.082	0.0693	0.006
LCL_Y_up	TCTGCAAGGCCT	ZFX(Zf)/mES-Zfx-ChIP-Seq(GSE11431)/Homer(0.732)	1e-09	0.082	0.0594	0.0039
LCL_Y_up	GGGCTGGGGCTC	ZNF519(Zf)/HEK293-ZNF519.GFP-ChIP-Seq(GSE58341)/Homer(0.765)	1e-09	0.082	0.1386	0.033
LCL_Y_up	GADGCCTGGGTC	ZNF165(Zf)/WHIM12-ZNF165-ChIP-Seq(GSE65937)/Homer(0.669)	1e-09	0.082	0.2871	0.1225
LCL_Y_up	GGCCAGGGAGGC	ZNF768(Zf)/Rajj-ZNF768-ChIP-Seq(GSE111879)/Homer(0.654)	1e-08	0.082	0.1881	0.0612
LCL_Y_up	CAGACATTTAGG	BARHL1/MA0877.2/Jaspar(0.660)	1e-08	0.082	0.0396	0.0013
LCL_Y_up	GCCTTGGGGGCC	TFAP2B(var.3)/MA0813.1/Jaspar(0.732)	1e-08	0.084	0.1238	0.0305
LCL_Y_up	TGTAGTTGGTGT	RUNX(Runt)/HPC7-Runx1-ChIP-Seq(GSE22178)/Homer(0.581)	1e-08	0.084	0.1287	0.0331
LCL_Y_up	TTTAATGCAGTA	Arid3a/MA0151.1/Jaspar(0.714)	1e-07	0.087	0.0347	0.0013
LCL_Y_up	CCTGCCGCATCC	ZFP57/MA1583.1/Jaspar(0.704)	1e-06	0.092	0.0743	0.014
LCL_Y_up	GGAGGGGCCCTG	MAZ/MA1522.1/Jaspar(0.734)	1e-05	0.095	0.1436	0.0578
LCL_Y_down	ACAGCGAGAGCA	ZNF768(Zf)/Rajj-ZNF768-ChIP-Seq(GSE111879)/Homer(0.630)	1e-13	0.03	0.1394	0.0432
LCL_Y_down	TTCACTCGCC	TCFL5/MA0632.2/Jaspar(0.625)	1e-12	0.1	0.1565	0.0561
LCL_Y_down	AAAAATAACTTT	MEF2C/MA0497.1/Jaspar(0.678)	1e-11	0.05	0.0758	0.0145
LCL_Y_down	TAGCAGCTTGGT	Tbr1(T-box)/Cortex-Tbr1-ChIP-Seq(GSE71384)/Homer(0.591)	1e-11	0.05	0.0318	0.0012
LCL_Y_down	AAGGCAGGTACT	SD0002.1_at_AC_acceptor/Jaspar(0.750)	1e-11	0.058	0.044	0.0043
LCL_Y_down	TGWATTTRAAAT	PB0187.1_Tcf7_2/Jaspar(0.610)	1e-10	0.062	0.0856	0.0203
LCL_Y_down	GATCCCGAGCTG	ZNF519(Zf)/HEK293-ZNF519.GFP-ChIP-Seq(GSE58341)/Homer(0.765)	1e-10	0.085	0.0416	0.0041
LCL_Y_down	CCAGGTTTTCAG	Prdm15/MA1616.1/Jaspar(0.821)	1e-10	0.085	0.0465	0.0057
LCL_Y_down	CGCCTAGTCCCC	PH0015.1_Crx/Jaspar(0.622)	1e-10	0.085	0.0465	0.0058
LCL_Y_down	TAGGGATGCCAT	ZNF528/MA1597.1/Jaspar(0.723)	1e-09	0.085	0.0489	0.0067
LCL_Y_down	GCCCCAGAAAGT	ZBTB26/MA1579.1/Jaspar(0.670)	1e-09	0.085	0.1125	0.037
Fib_X&Y_up	AAACTCACTAAG	MSANTD3/MA1523.1/Jaspar(0.614)	1e-11	0.06	0.0706	0.0003
Fib_X&Y_up	GCTCCCGCTCGA	POL011.1_XCPE1/Jaspar(0.737)	1e-10	0.06	0.1647	0.0137
Fib_X&Y_up	AGCAGGTGGGGG	TCF12(var.2)/MA1648.1/Jaspar(0.789)	1e-10	0.06	0.1882	0.0217
Fib_X&Y_up	GAAGACCCTTGG	LRF(Zf)/Erythroblasts-ZBTB7A-ChIP-Seq(GSE74977)/Homer(0.726)	1e-09	0.06	0.2118	0.0314
Fib_X&Y_up	AGGAGTAGAGAG	ZKSCAN5/MA1652.1/Jaspar(0.627)	1e-09	0.066	0.1059	0.0044
Fib_X&Y_up	AATAAGYCCAAR	Pitx1(Homeobox)/Chicken-Pitx1-ChIP-Seq(GSE38910)/Homer(0.636)	1e-09	0.068	0.0941	0.0029
Fib_X&Y_up	TTGAATGAACAA	PB0028.1_Hbp1_1/Jaspar(0.720)	1e-09	0.068	0.0706	0.0008
Fib_X&Y_up	AGTGTGAAGATC	TBX20/MA0689.1/Jaspar(0.645)	1e-09	0.068	0.0588	0.0002
Fib_X&Y_up	GGTGGGAGAGGA	Znf281/MA1630.1/Jaspar(0.756)	1e-08	0.068	0.1529	0.0153
Fib_X&Y_up	GTGTGTGCGGAG	PB0130.1_Gm397_2/Jaspar(0.734)	1e-08	0.068	0.1176	0.0071
Fib_X&Y_up	AAACTCCCAGAT	TWIST1/MA1123.2/Jaspar(0.658)	1e-08	0.075	0.1765	0.0249
Fib_X&Y_up	TNTACAAAAGCA	SOX15/MA1152.1/Jaspar(0.678)	1e-08	0.075	0.0941	0.004
Fib_X&Y_up	GGCCTGGAGCGC	ZNF711(Zf)/SHSY5Y-ZNF711-ChIP-Seq(GSE20673)/Homer(0.660)	1e-08	0.075	0.1765	0.0261
Fib_X&Y_up	TTTTTCTCCTGG	PRDM1/MA0508.3/Jaspar(0.639)	1e-07	0.078	0.1059	0.0069
Fib_X&Y_up	AGATTCTTCTGT	OSR2/MA1646.1/Jaspar(0.702)	1e-07	0.078	0.1294	0.0126
Fib_X&Y_up	AGCTCAGACAGG	ZNF768(Zf)/Rajj-ZNF768-ChIP-Seq(GSE111879)/Homer(0.716)	1e-07	0.078	0.2706	0.0719
Fib_X&Y_up	CCYAGGCCCAGG	Zfx/MA0146.2/Jaspar(0.711)	1e-07	0.078	0.1412	0.017
Fib_X&Y_up	TCATTAAATGTC	NKX6-3/MA1530.1/Jaspar(0.707)	1e-07	0.078	0.0941	0.0061
Fib_X&Y_up	CAGCTTCACTGC	POL008.1_DCE_S_I/Jaspar(0.639)	1e-06	0.078	0.2588	0.0732
Fib_X&Y_up	TCTATCCTTGCT	SF1(NR)/H295R-Nr5a1-ChIP-Seq(GSE44220)/Homer(0.616)	1e-06	0.078	0.0588	0.0013
Fib_X&Y_up	CTCCCAGCCGCA	Smad2(MAD)/ES-SMAD2-ChIP-Seq(GSE29422)/Homer(0.635)	0.0001	0.087	0.1059	0.0157
Fib_X&Y_up	CCTGCCCTAGCC	Znf281/MA1630.1/Jaspar(0.616)	0.0001	0.087	0.1294	0.0256
Fib_X&Y_up	CTGGACCAGGCC	PB0200.1_Zfp187_2/Jaspar(0.679)	0.0001	0.087	0.1412	0.0351
Fib_X&Y_down	GCAGAGGTGTCC	PB0117.1_Eomes_2/Jaspar(0.697)	1e-10	0.04	0.1667	0.0027
Fib_X_up	GCGCAGGCCGCG	Zfx/MA0146.2/Jaspar(0.733)	1e-12	0.04	0.4684	0.283
Fib_X_up	TAAGTTTTGGAA	IRF6/MA1509.1/Jaspar(0.644)	1e-11	0.085	0.0345	0.0013
Fib_X_down	GCTCTTCAACCT	PB0090.1_Zbtb12_1/Jaspar(0.598)	1e-11	0.07	0.05	0.0016
Fib_X_down	AAGTTTCCGGGC	Elk4(ETS)/Hela-Elk4-ChIP-Seq(GSE31477)/Homer(0.703)	1e-11	0.07	0.0591	0.003
Fib_X_down	GCGTGGGGGCAG	Egr1(Zf)/K562-Egr1-ChIP-Seq(GSE32465)/Homer(0.717)	1e-11	0.07	0.0955	0.0124
Fib_X_down	GACAAGGCAGTT	PB0149.1_Myb_2/Jaspar(0.680)	1e-10	0.07	0.0455	0.0013
Fib_X_down	GCGCACCCCCCC	KLF10(Zf)/HEK293-KLF10.GFP-ChIP-Seq(GSE58341)/Homer(0.711)	1e-10	0.07	0.0818	0.0093
Fib_X_down	ACTGAGTTTTGC	Gfi1b/MA0483.1/Jaspar(0.583)	1e-10	0.07	0.0455	0.0015
Fib_X_down	TATTGGCGTCGG	NFIX/MA0671.1/Jaspar(0.645)	1e-10	0.08	0.0273	0
Fib_X_down	CAGAGCCCGCGG	HINFP/MA0131.2/Jaspar(0.645)	1e-10	0.08	0.1273	0.0282
Fib_X_down	CAGAACTGCCAG	ZNF341/MA1655.1/Jaspar(0.650)	1e-09	0.082	0.0591	0.0047
Fib_X_down	AAAAATGTAAGA	PB0146.1_Mafk_2/Jaspar(0.696)	1e-09	0.088	0.0636	0.0061
Fib_Y_up	RCBSGGGCCHCC	PLAGL2/MA1548.1/Jaspar(0.741)	1e-11	0.05	0.2975	0.0796
Fib_Y_down	No sig results

### Sheet: Column Info
Table S8 Column Information
Column	Explanation
Genes	Group of genes whose promoters (+/- 1 kb from transcription start site) we searched for motifs
Motif	De novo motif enriched in promoters
Best Match (score)	Best matching motif and source motif database (score of the motif match)
P-value	Significance of the motif enrichment
FDR	Empirical FDR calculated using 100 randomizations of the data
% of Targets	Percentage of promoters in gene list with the motif
% of Background	Percentage of promoters in the background list (expressed autosomal genes) with the motif
