## Supplementary material for "The human Y and inactive X chromosomes similarly modulate autosomal gene expression": Table S11

### Sheet: S11
Table S11. Sequence motifs in promoters of genes affected by ZFX and ZFY knockdowns, related to Figure 6
Genes	Motif	Best match (score)	P-value	FDR	% of Targets	% of Background
ZFX_vs_control_XX_Down	CAGGCCKCGSSS	Zfx/MA0146.2/Jaspar(0.909)	1e-36	0.01	0.3695	0.2311
ZFX_vs_control_XX_Down	VRHCYVGGCC	ZNF711(Zf)/SHSY5Y-ZNF711-ChIP-Seq(GSE20673)/Homer(0.648)	1e-24	0.01	0.4776	0.3551
ZFX_vs_control_XX_Down	CGGGCCTGCAGG	Zic1::Zic2/MA1628.1/Jaspar(0.642)	1e-13	0.01	0.0438	0.0151
ZFX_vs_control_XX_Down	GGCCGGCCTG	POL006.1_BREu/Jaspar(0.603)	1e-13	0.01	0.4503	0.3622
ZFX_vs_control_XX_Down	TAGATTGTAA	PB0174.1_Sox30_2/Jaspar(0.663)	1e-13	0.01	0.1852	0.122
ZFX_vs_control_XX_Down	ATTTTCTCACTG	PRDM1/MA0508.3/Jaspar(0.621)	1e-13	0.01	0.0237	0.0049
ZFX_vs_control_XX_Down	TGGGGCTGCCCA	PB0133.1_Hic1_2/Jaspar(0.663)	1e-11	0.019	0.0333	0.0107
ZFX_vs_control_XX_Down	GGACATTCCCCT	RELB/MA1117.1/Jaspar(0.736)	1e-11	0.019	0.0201	0.004
ZFX_vs_control_XX_Down	CGTCKCCGGGWG	GLIS3(Zf)/Thyroid-Glis3.GFP-ChIP-Seq(GSE103297)/Homer(0.647)	1e-11	0.019	0.0219	0.005
ZFX_vs_control_XX_Down	GGAGATAGGCAT	Gata2(Zf)/K562-GATA2-ChIP-Seq(GSE18829)/Homer(0.635)	1e-11	0.019	0.0109	0.0008
ZFX_vs_control_XX_Down	TGACAAGCAGAG	PB0022.1_Gata5_1/Jaspar(0.598)	1e-10	0.022	0.0151	0.0023
ZFX_vs_control_XX_Down	GTGCGCGGTCCT	ZBTB14/MA1650.1/Jaspar(0.691)	1e-09	0.048	0.0155	0.0028
ZFX_vs_control_XX_Down	CTCAGGGCTTGG	KLF3/MA1516.1/Jaspar(0.658)	1e-09	0.053	0.0424	0.0182
ZFX_vs_control_XX_Down	CCAAGGTAGGCC	ZNF711(Zf)/SHSY5Y-ZNF711-ChIP-Seq(GSE20673)/Homer(0.641)	1e-09	0.061	0.0146	0.0027
ZFX_vs_control_XX_Down	CTAGGGGCCACT	Plagl1/MA1615.1/Jaspar(0.723)	1e-08	0.061	0.0114	0.0016
ZFX_vs_control_XX_Down	GGCCCGTGCTGC	HES2/MA0616.2/Jaspar(0.647)	1e-08	0.061	0.0123	0.0019
ZFX_vs_control_XX_Down	TTAATCTA	GATA1/MA0035.4/Jaspar(0.745)	1e-07	0.012	0.2673	0.2125
ZFX_vs_control_XX_Down	AGAGCKGGGACT	TBX15/MA0803.1/Jaspar(0.564)	1e-07	0.09	0.0287	0.0116
ZFX_vs_control_XX_Down	TCCTGCCTGGCC	p53(p53)/mES-cMyc-ChIP-Seq(GSE11431)/Homer(0.647)	1e-07	0.09	0.0392	0.0187
ZFX_vs_control_XX_Down	ATCATAAT	PB0079.1_Sry_1/Jaspar(0.847)	1e-06	0.023	0.3079	0.2537
ZFX_vs_control_XX_Down	TTAAATAT	LIN54/MA0619.1/Jaspar(0.718)	1e-05	0.044	0.2956	0.2461
ZFX_vs_control_XX_Down	GTGCACACTGTA	PB0104.1_Zscan4_1/Jaspar(0.681)	0.001	0.097	0.0032	0.0002
ZFX_vs_control_XX_Up	GGTATACG	PB0106.1_Arid5a_2/Jaspar(0.666)	1e-11	0.01	0.1352	0.0848
ZFX_vs_control_XX_Up	TTTTCCGC	E2F4(E2F)/K562-E2F4-ChIP-Seq(GSE31477)/Homer(0.799)	1e-10	0.01	0.4207	0.3413
ZFX_vs_control_XX_Up	ACTAGCGC	ETV6/MA0645.1/Jaspar(0.660)	1e-08	0.017	0.3194	0.254
ZFX_vs_control_XX_Up	GCCACGTG	Creb3l2/MA0608.1/Jaspar(0.955)	1e-08	0.028	0.223	0.1684
ZFX_vs_control_XX_Up	WCTCCTMC	ZNF263/MA0528.2/Jaspar(0.776)	1e-07	0.033	0.5017	0.4358
ZFX_vs_control_XX_Up	TATTGCGC	CEBPG/MA0838.1/Jaspar(0.704)	1e-06	0.054	0.1541	0.1121
ZFX_vs_control_XY_Down	CTGGGCCGGGCC	ZNF711(Zf)/SHSY5Y-ZNF711-ChIP-Seq(GSE20673)/Homer(0.694)	1e-27	0.01	0.5075	0.288
ZFX_vs_control_XY_Down	NYAGGCCGCN	Zfx/MA0146.2/Jaspar(0.806)	1e-19	0.01	0.4859	0.3012
ZFX_vs_control_XY_Down	TGGTGCTCGGGC	ZNF519(Zf)/HEK293-ZNF519.GFP-ChIP-Seq(GSE58341)/Homer(0.710)	1e-12	0.017	0.0449	0.0061
ZFX_vs_control_XY_Down	GGTGCYTCCAGG	THRa(NR)/C17.2-THRa-ChIP-Seq(GSE38347)/Homer(0.586)	1e-12	0.018	0.0649	0.0145
ZFX_vs_control_XY_Down	GCCCAGAGGCAA	PB0191.1_Tcfap2c_2/Jaspar(0.718)	1e-12	0.018	0.0516	0.0091
ZFX_vs_control_XY_Down	AGGCCCAGGCAG	Zfx/MA0146.2/Jaspar(0.757)	1e-11	0.018	0.3295	0.2029
ZFX_vs_control_XY_Down	GAGGCCCGCAGG	AP-2alpha(AP2)/Hela-AP2alpha-ChIP-Seq(GSE31477)/Homer(0.635)	1e-10	0.041	0.0799	0.0245
ZFX_vs_control_XY_Down	CATCAAGGCTTC	POL008.1_DCE_S_I/Jaspar(0.609)	1e-09	0.092	0.0216	0.0014
ZFX_vs_control_XY_Down	AGATCCTCCCCC	ZNF263/MA0528.2/Jaspar(0.706)	1e-09	0.096	0.0416	0.0081
ZFX_vs_control_XY_Down	GAATGTTC	HRE(HSF)/HepG2-HSF1-ChIP-Seq(GSE31477)/Homer(0.751)	1e-09	0.01	0.4226	0.3012
ZFX_vs_control_XY_Up	CACTCCGGAT	PB0077.1_Spdef_1/Jaspar(0.689)	1e-13	0.01	0.1282	0.0246
ZFY_vs_control_XY_Down	No sig. results
ZFY_vs_control_XY_Up	AAWGGAYTCCGC	PB0203.1_Zfp691_2/Jaspar(0.611)	1e-13	0.01	0.1622	0.0053
ZFY_vs_control_XY_Up	AACATTCCATCC	TEAD4/MA0809.2/Jaspar(0.765)	1e-12	0.01	0.1757	0.0094
ZFX_ZFY_vs_control_XY_Down	CAGGCCVGGCCG	Zfx/MA0146.2/Jaspar(0.787)	1e-17	0.01	0.4227	0.2723
ZFX_ZFY_vs_control_XY_Down	RGGCCCAGGGCC	Zfx/MA0146.2/Jaspar(0.733)	1e-16	0.01	0.4848	0.3327
ZFX_ZFY_vs_control_XY_Down	GGTCGCTGCTGC	NHLH2/MA1529.1/Jaspar(0.687)	1e-14	0.01	0.0555	0.0105
ZFX_ZFY_vs_control_XY_Down	CAGCAGGCCT	Zic1::Zic2/MA1628.1/Jaspar(0.802)	1e-13	0.025	0.2246	0.122
ZFX_ZFY_vs_control_XY_Down	GGGCCGCGCTCC	ZBTB14/MA1650.1/Jaspar(0.686)	1e-11	0.014	0.0938	0.0345
ZFX_ZFY_vs_control_XY_Down	TCTTCAAACTTT	TBX20/MA0689.1/Jaspar(0.623)	1e-10	0.048	0.0845	0.0307
ZFX_ZFY_vs_control_XY_Down	TACTCCCAGGCC	ZNF711(Zf)/SHSY5Y-ZNF711-ChIP-Seq(GSE20673)/Homer(0.667)	1e-10	0.048	0.0357	0.0059
ZFX_ZFY_vs_control_XY_Down	GCCTCGATCTGT	NEUROD1/MA1109.1/Jaspar(0.613)	1e-10	0.061	0.0172	0.0008
ZFX_ZFY_vs_control_XY_Down	CCGCGGGGCCCT	PLAGL2/MA1548.1/Jaspar(0.711)	1e-09	0.061	0.1083	0.0485
ZFX_ZFY_vs_control_XY_Down	CCCGTTTGGATA	POU5F1/MA1115.1/Jaspar(0.618)	1e-09	0.071	0.0106	0.0001
ZFX_ZFY_vs_control_XY_Down	GTTTTGTTTTCT	PB0123.1_Foxl1_2/Jaspar(0.718)	1e-08	0.071	0.0542	0.0168
ZFX_ZFY_vs_control_XY_Down	CCTGGGCACCCG	ZNF416(Zf)/HEK293-ZNF416.GFP-ChIP-Seq(GSE58341)/Homer(0.744)	1e-07	0.087	0.0132	0.0008
ZFX_ZFY_vs_control_XY_Down	TATTGGGATGCT	PB0098.1_Zfp410_1/Jaspar(0.636)	1e-07	0.087	0.0119	0.0005
ZFX_ZFY_vs_control_XY_Down	CCGCCGAGACTG	IRF6/MA1509.1/Jaspar(0.655)	0.1	0.1	0.0026	0.0005
ZFX_ZFY_vs_control_XY_Up	WAACGYGYAC	ZBTB14/MA1650.1/Jaspar(0.696)	1e-13	0.02	0.1146	0.0447
ZFX_ZFY_vs_control_XY_Up	GGMTCTCCCGCC	E2F6/MA0471.2/Jaspar(0.725)	1e-13	0.01	0.0612	0.0149
ZFX_ZFY_vs_control_XY_Up	CACAACACTCCG	Bapx1(Homeobox)/VertebralCol-Bapx1-ChIP-Seq(GSE36672)/Homer(0.634)	1e-11	0.05	0.0495	0.0108
ZFX_ZFY_vs_control_XY_Up	GCGAAAATCC	RELA/MA0107.1/Jaspar(0.628)	1e-11	0.045	0.0612	0.0168
ZFX_ZFY_vs_control_XY_Up	GGGAGGAACCGA	ZNF263/MA0528.2/Jaspar(0.780)	1e-11	0.087	0.0443	0.0093
ZFX_ZFY_vs_control_XY_Up	GCGTTACA	DMRTA2/MA1478.1/Jaspar(0.691)	1e-08	0.02	0.3906	0.2897
ZFX_ZFY_vs_control_XY_Up	CATCCGAC	SPDEF/MA0686.1/Jaspar(0.648)	1e-07	0.035	0.2305	0.1518
ZFX_ZFY_vs_control_XY_Up	TGATCGGA	PB0115.1_Ehf_2/Jaspar(0.720)	1e-05	0.095	0.0534	0.0235
ZFX_ZFY_vs_control_XY_Up	CGCGAAGC	POL008.1_DCE_S_I/Jaspar(0.659)	1e-05	0.095	0.3867	0.3081

### Sheet: Column Info
Table S8 Column Information
Column	Explanation
Genes	Group of genes whose promoters (+/- 1 kb from transcription start site) we searched for motifs
Motif	De novo motif enriched in promoters
Best Match (score)	Best matching motif and source motif database (score of the motif match)
P-value	Significance of the motif enrichment
q-value/FDR	Empirical FDR calculated using 100 randomizations of the data
% of Targets	Percentage of promoters in gene list with the motif
% of Background	Percentage of promoters in the background list (expressed autosomal genes) with the motif
