## Supplementary material for "The human Y and inactive X chromosomes similarly modulate autosomal gene expression": Table S12

### Sheet: S12
Table S12. Quantification of genome-wide response to Chr X and Y copy number in LCLs and fibroblasts, related to Figures 1 and 2
		Sex-shared genome						Sex-specific genome
Category		Autosomal genes			NPX Genes									NPY genes			PAR1 genes			Genome-wide sum
					Xa-expressed genes			Xa and Xi-expressed genes			No call on XCI status
		Expressed genes	Number of significant genes	%	Expressed genes	Number of significant genes	%	Expressed genes	Number of significant genes	%	Expressed genes	Number of significant genes	%	Expressed genes	Number of significant genes	%	Expressed genes	Number of significant genes	%	Expressed genes	Number of significant genes	%
LCL	X-responsive	11034	1993	18.0624	282	57	20.2128	53	39	73.5849	33	9	27.2727	13	0	0	12	12	100	11427	2110	18.465
	Y-responsive	11034	662	5.99964	282	23	8.15603	53	4	7.54717	33	4	12.1212	13	13	100	12	12	100	11427	718	6.28336
Fibroblast	X-responsive	12002	606	5.04916	315	27	8.57143	57	32	56.1404	35	4	11.4286	12	0	0	10	10	100	12431	679	5.46215
	Y-responsive	12002	226	1.88302	315	10	3.1746	57	1	1.75439	35	5	14.2857	12	11	91.6667	10	10	100	12431	263	2.11568
Union of all categories:		13126	2722	20.7375	335	88	26.2687	62	43	69.3548	44	16	36.3636	15	14	93.3333	12	12	100	13594	2895	21.2962
